# Defining a tandem repeat catalog and variation clusters for genome-wide analyses

**DOI:** 10.1101/2024.10.04.615514

**Authors:** Ben Weisburd, Egor Dolzhenko, Mark F. Bennett, Matt C. Danzi, Isaac R. L. Xu, Hope Tanudisastro, Bida Gu, Adam English, Laurel Hiatt, Tom Mokveld, Guilherme De Sena Brandine, Readman Chiu, Nehir Edibe Kurtas, Helyaneh Ziaei Jam, Harrison Brand, Indhu Shree Rajan Babu, Melanie Bahlo, Mark JP Chaisson, Stephan Züchner, Melissa Gymrek, Harriet Dashnow, Michael A. Eberle, Heidi L. Rehm

## Abstract

Tandem repeat (TR) catalogs are important components of repeat genotyping studies as they define the genomic coordinates and expected motifs of all TR loci being analyzed. In recent years, genome-wide studies have used catalogs ranging in size from fewer than 200,000 to over 7 million loci. Where these catalogs overlapped, they often disagreed on locus boundaries, hindering the comparison and reuse of results across studies. Now, with multiple groups developing public databases of TR variation in large population cohorts, there is a risk that, without sufficient consensus in the choice of locus definitions, the use of divergent repeat catalogs will lead to confusion, fragmentation, and incompatibility across resources.

In this paper, we compare existing TR catalogs and discuss desirable features of a comprehensive genome-wide catalog. We then present a new, richly annotated catalog designed for large-scale analyses and population databases. This new catalog, which we call the TRExplorer catalog v1.0, contains 4.86 million TR loci and, unlike most catalogs, is designed to be useful for both short-read and long-read analyses. It consists of 4,803,366 STRs and 59,675 VNTRs, of which 780,607 STRs and 21,888 VNTRs are both polymorphic and entirely absent from widely-used catalogs previously developed for short-read analyses. Additionally, our catalog stratifies TRs into two groups: 1) isolated TRs suitable for repeat copy number analysis using short-read or long-read data and 2) so-called variation clusters that contain TRs within wider polymorphic regions that are best studied through sequence-level analysis. To define variation clusters, we present a novel algorithm that leverages long-read HiFi sequencing data to group repeats with surrounding polymorphisms. We show that the human genome contains at least 25,000 complex variation clusters, most of which span over 120 bp and contain five or more TRs. Resolving the sequence of entire variation clusters instead of individually genotyping constituent TRs leads to a more accurate analysis of these regions and enables us to profile variation that would have been missed otherwise. We also share the <u>trexplorer.broadinstitute.org</u> portal which allows anyone to search, visualize, and download the catalog along with variation clusters and annotations.
