## Supplementary material for "Defining a tandem repeat catalog and variation clusters for genome-wide analyses": Table S4

### Sheet: Supplementary Table 4 
Supplemntary Table 4: Evaluation of genotyping runtimes and costs for short-read and long-read genomes on the full TRExplorer v1 catalog as well as catalog subsets of different sizes. All 4 tools were run single-threaded on Google Compute Engine (GCE) virtual machines by using the Hail Batch job execution platform.
Catalog Name	Catalog Description	# of Loci		Tool	Runtime	Cost (GCE)	Max Memory Usage (Gb)		Catalog File (available in public Google Bucket directory: gs://tandem-repeat-catalog/v1.0/ )
Full catalog	TRExplorer v1	4863041		ExpansionHunter fork *	14h 32m	2.46	9.3		repeat_catalog_v1.hg38.1_to_1000bp_motifs.EH.json.gz
Full catalog	"	4826849		HipSTR v0.7 **	19h 55m	1.71	3.3		repeat_catalog_v1.hg38.1_to_1000bp_motifs.HipSTR.bed.gz
Subset 1	Starts with the full catalog and excludes 1-2bp motifs & intergenic loci	1662481		ExpansionHunter fork *	1h 55m	0.34	3.6		subsets/TRExplorer_v1_subset1__excluding_1bp_and_2bp_motifs_and_intergenic.EH.json.gz
Subset 1	"	1637976		HipSTR v0.7 **	5h 06m	0.41	0.7		subsets/TRExplorer_v1_subset1__excluding_1bp_and_2bp_motifs_and_intergenic.HipSTR.bed.gz
Subset 1	"	1662481		LongTR v1.2	4h 17m	0.37	1.7		subsets/TRExplorer_v1_subset1__excluding_1bp_and_2bp_motifs_and_intergenic.LongTR.bed.gz
Subset 1	"	1662481		TRGT v5.0.0	1h 59m	0.18	1.0		subsets/TRExplorer_v1_subset1__excluding_1bp_and_2bp_motifs_and_intergenic.TRGT.bed.gz
Subset 2	Starts with Subset 1 and keeps loci that are polymorphic in the HPRC256 dataset (σ ≥ 0.2)	240163		ExpansionHunter fork *	1h 05m	0.2	1.4		subsets/TRExplorer_v1_subset2__polymorphic_in_HPRC256.EH.json.gz
Subset 2	"	220466		HipSTR v0.7 **	1h 03m	0.09	0.5		subsets/TRExplorer_v1_subset2__polymorphic_in_HPRC256.HipSTR.bed.gz
Subset 2	"	240163		LongTR v1.2	41m	0.06	0.8		subsets/TRExplorer_v1_subset2__polymorphic_in_HPRC256.LongTR.bed.gz
Subset 2	"	240163		TRGT v5.0.0	31m	0.07	0.6		subsets/TRExplorer_v1_subset2__polymorphic_in_HPRC256.TRGT.bed.gz
Subset 3	Starts with Subset 2 and keeps loci with motifs like those of known disease-associated loci	33546		ExpansionHunter fork *	31m	0.1	0.6		subsets/TRExplorer_v1_subset3__motifs_like_those_at_known_disease_associated_loci.EH.json.gz
Subset 3	"	33543		HipSTR v0.7 **	25m	0.04	0.5		subsets/TRExplorer_v1_subset3__motifs_like_those_at_known_disease_associated_loci.HipSTR.bed.gz
Subset 3	"	33546		LongTR v1.2	6m	0.02	0.5		subsets/TRExplorer_v1_subset3__motifs_like_those_at_known_disease_associated_loci.LongTR.bed.gz
Subset 3	"	33546		TRGT v5.0.0	9m	0.03	0.1		subsets/TRExplorer_v1_subset3__motifs_like_those_at_known_disease_associated_loci.TRGT.bed.gz
Notes:
* Modified fork of ExpansionHunter v5 @ https://github.com/bw2/ExpansionHunter run with --analysis-mode optimized-streaming
** HipSTR non-default parameters: --min-reads 5 --def-stutter-model
- HipSTR catalogs were futher filtered to exclude loci with motif sizes > 9bp since HipSTR does not support these
- Max memory was computed by delegating TR genotyping tool execution to the GNU "time" tool with the --verbose flag and then looking at the "Maximum resident set size (kbytes)" statistic upon successful completion
- ExpansionHunter was run on a virtual machine with 2x memory which was therefore 2x more expensive than machines used for the other tools
