## Supplementary material for "Defining a tandem repeat catalog and variation clusters for genome-wide analyses": Table S3

### Sheet: Supplementary Table 3
Annotation Name	Example Values	Description
LocusId	1-86580219-86580243-CCTACT; 9-69037286-69037304-GAA	Unique id for this locus in the format "chrom-start0based-end-motif"
CanonicalMotif	ACTCCT; AAG	The reference repeat motif, normalized by computing all cyclic shifts (ie. CAG, AGC, GAC, CTG, TGC, GCT) and taking the one that's alphabetically first
NumRepeatsInReference	4; 6	The reference repeat motif, normalized by computing all cyclic shifts (i.e. CAG, AGC, GAC, CTG, TGC, GCT) and taking the one that's alphabetically first
ReferenceRepeatPurity	1; 1	Fraction of bases within the locus interval that exactly match perfect repeats of the given motif. Range: 0.43 to 1
NsInFlanks	0; 0	Number of "N" bases in the reference genome within +/-1000bp of the TR locus. ExpansionHunter reports an error is this exceeds 5
TRsInRegion	1; 2	Number of "N" bases in the reference genome within +/-1000bp of the TR locus. ExpansionHunter reports an error if this exceeds 5
Source	Illumina174kPolymorphicTRs; KnownDiseaseAssociatedLoci	The source catalog (Table 2) that contributed this locus definition. Possible values: KnownDiseaseAssociatedLoci, Illumina174kPolymorphicTRs, PerfectRepeatsInReference, PolymorphicTRsInT2TAssemblies
FlanksAndLocusMappability	1; 0.26	UCSC 36-mer mappability track per-base mappability scores averaged across the TR locus +/- 150bp of flanking sequence. Range: 0 to 1
VariationClusterType		The variation cluster type: Isolated; VC; ComplexVC; Unannotated
VariationCluster	1:86580213-86580243; None	The chrom:start-end of coordinates of the variation cluster that contains this TR locus
VariationClusterSizeDiff	6; None	The difference in size between the original TR locus and the region spanned by the variation cluster. Range: 6 to 8,308 bp
KnownDiseaseAssociatedLocus	None; FXN	Whether this locus is known to cause a monogenic disease
KnownDiseaseAssociatedMotif	None; AAG	Whether this locus has the same canonical motif as a locus that is known to cause a monogenic disease
GencodeGeneRegion	coding; intron	The most significant gene region that this locus overlaps based on Gencode gene annotations. Possible values in order from least to most significant are: intergenic, promoter, intron, exon, 3' UTR, 5' UTR, coding. Here, "exon" means an exon of a non-coding transcript
GencodeGeneName	CLCA4; FXN	The first gene whose reported GencodeGeneRegion overlaps this locus based on Gencode annotations
GencodeGeneId	ENSG00000016602; ENSG00000165060	ENSG gene id of the first gene whose reported GencodeGeneRegion overlaps this locus based on Gencode annotations
GencodeTranscriptId	ENST00000370563; ENST00000377270	ENST transcript id of the first transcript whose reported GencodeGeneRegion overlaps this locus based on Gencode annotations
RefseqGeneRegion	coding; intron	[RefSeq annotations. See description of GencodeGeneRegion]
RefseqGeneName	CLCA4; FXN	[RefSeq annotations. See description of GencodeGeneName]
RefseqGeneId	CLCA4; FXN	[RefSeq annotations. See description of GencodeGeneId]
RefseqTranscriptId	NM_012128; NM_000144	[RefSeq annotations. See description of GencodeTranscriptId]
ManeGeneRegion	coding; intron	[MANE annotations. See description of GencodeGeneRegion]
ManeGeneName	CLCA4; FXN	[MANE annotations. See description of GencodeGeneName]
ManeGeneId	ENSG00000016602; ENSG00000165060	[MANE annotations. See description of GencodeGeneId]
ManeTranscriptId	ENST00000370563; ENST00000484259	[MANE annotations. See description of GencodeTranscriptId]
StdevFromAoU1027	0.353; 3.329	Standard deviation of the number of repeats in the longest pure segment (LPS) detected at this tandem repeat locus in 1,027 high-coverage PacBio HiFi samples from the All of Us (AoU) lrWGS release 1.
MedianAlleleFromAoU1027	4.0; 5.0	The median number of repeats in the longest pure segment (LPS) detected at this tandem repeat locus in 1,027 high-coverage PacBio HiFi samples from the All of Us (AoU) lrWGS release 1.
AlleleFrequenciesFromHPRC256	1x:1,2x:2,3x:3786,4x:1147,5x:72; None	Standard deviation of the number of repeats in the longest pure segment (LPS) detected at this tandem repeat locus in 256 30x coverage PacBio HiFi samples from the HPRC.
StdevFromHPRC256	0.471; None	Allele frequencies of the number of repeats in the longest pure segment (LPS) detected at this tandem repeat locus in 256 30x coverage PacBio HiFi samples from the HPRC.
AlleleFrequenciesFromT2TAssemblies	3x:18,4x:136,5x:2; 6x:137,8x:11,9x:8	Allele frequencies from analyzing 78 diploid T2T assemblies.
StdevFromT2TAssemblies	0.343; 0.810	Standard deviation of the allele frequency distribution represented by AlleleFrequenciesFromT2TAssemblies. Range: 0 to 1267.3
AlleleFrequenciesFromIllumina174k	1x:1,2x:2,3x:3786,4x:1147,5x:72; None	Allele frequencies based on short read data from 2,504 1kGP samples (source: https://github.com/Illumina/RepeatCatalogs). Only available for the 174k loci taken from the Illumina174kPolymorphicTRs catalog
StdevFromIllumina174k	0.471; None	Standard deviation of the allele frequency distribution represented by AlleleFrequenciesFromIllumina174k. Range: 0 to 31.5
