## Supplementary material for "Defining a tandem repeat catalog and variation clusters for genome-wide analyses": Table S2

### Sheet: Supplementary Table 2
Name	Coordinates (hg38, 0-based)	Motif Size	Motif (normalized)	Gene Region (Gencode v49)	Polymorphism (HPRC256 stdev)	Polymorphism (AoU1027 stdev)	Mappability	Variation Cluster	Other TRs Nearby	Length Constraint (AoU1027 Obs/Exp)	Length Constraint Percentile (AoU1027 Obs/Exp)
FGF14	chr13:102161574-102161724	3	AAG	intron	24.719	10.317	0.72	+130 bp	1	2.7	0.97
FXN	chr9:69037286-69037304	3	AAG	intron	3.151	3.69545	0.26		1	4.2	0.99
COMP	chr19:18786034-18786049	3	ACG	coding	0	0.114583	1			0.54	0.48
AR	chrX:67545316-67545385	3	AGC	coding	3.299	3.52831	0.87		1	1.08	0.86
ATN1	chr12:6936716-6936773	3	AGC	coding	2.844	2.58986	0.89			1.19	0.89
ATXN1	chr6:16327633-16327723	3	AGC	coding	1.643	1.73367	0.84			0.71	0.67
ATXN2	chr12:111598949-111599018	3	AGC	coding	2.736	3.08476	0.87		1	1.35	0.91
ATXN3	chr14:92071010-92071040	3	AGC	coding	6.036	6.48793	0.97			9.31	1.0
ATXN7	chr3:63912684-63912714	3	AGC	coding	1.222	1.40143	0.95		1	0.83	0.76
ATXN8OS	chr13:70139383-70139428	3	AGC	exon	61.125	8.0142	0.85	+97 bp	2	3.24	0.98
CACNA1A	chr19:13207858-13207897	3	AGC	coding	1.697	1.60264	0.95		2	0.76	0.71
DMPK	chr19:45770204-45770264	3	AGC	3' UTR	4.508	4.22404	0.9			1.52	0.93
GLS	chr2:190880872-190880920	3	AGC	5' UTR	3.868	3.6388	0.93			1.65	0.94
HTT	chr4:3074876-3074933	3	AGC	coding	2.757	3.38735	0.85	+107 bp	1
JPH3	chr16:87604287-87604329	3	AGC	exon	2.1	3.01578	0.94			1.48	0.93
PPP2R2B	chr5:146878727-146878757	3	AGC	5' UTR	2.742	2.80066	0.96			1.89	0.95
TBP	chr6:170561906-170562017	3	AGC	coding	1.767	2.03536	0.8			0.76	0.72
TCF4	chr18:55586155-55586227	3	AGC	5' UTR	10.096	11.4474	0.78		1	3.71	0.98
THAP11	chr16:67842863-67842950	3	AGC	coding	0.792	0.815542	0.86			0.54	0.48
ABCD3	chr1:94418421-94418442	3	CCG	5' UTR	1.085	1.07258	1		1	3.12	0.98
AFF2	chrX:148500631-148500691	3	CCG	5' UTR	3.72	3.7519	0.91		3	1.18	0.88
DIP2B	chr12:50505001-50505022	3	CCG	5' UTR	11.998	4.54501	1		1	4.76	0.99
FMR1	chrX:147912050-147912110	3	CCG	5' UTR	5.252	5.5871	0.89		1	2.43	0.97
GIPC1	chr19:14496041-14496074	3	CCG	5' UTR	3.354	3.77588	0.94			2.2	0.96
HOXD13	chr2:176093058-176093103	3	CCG	coding	0.5	0.456602	0.96			1.18	0.88
LRP12	chr8:104588970-104588997	3	CCG	5' UTR	2.317		0.98	+165 bp	2
NIPA1	chr15:22786677-22786701	3	CCG	coding	0.551	0.71073	0.95		1	0.61	0.57
NOTCH2NLC	chr1:149390802-149390841	3	CCG	coding	4.838	4.22426	0.28			3.22	0.98
NUTM2B-AS1	chr10:79826383-79826404	3	CCG	exon	2.231	2.7583	0.35		1	11.37	1.0
PABPN1	chr14:23321472-23321490	3	CCG	coding	0	0.291149	0.8		1	0.45	0.34
PRDM12	chr9:130681606-130681639	3	CCG	coding	1.656	1.3911	0.95		1	0.75	0.71
RILPL1	chr12:123533720-123533750	3	CCG	5' UTR	0.536	0.999749	0.97		1	0.64	0.61
XYLT1	chr16:17470907-17470922	3	CCG	5' UTR	5.081	5.08008	1		1	16.44	1.0
ZFHX3	chr16:72787694-72787757	3	CCG	coding	0.796	0.717842	0.92			0.71	0.68
ZIC3	chrX:137566826-137566856	3	CCG	coding	0.311	0.677355	0.98			0.61	0.58
ARX_1	chrX:25013649-25013697	3	CNG	coding	0		0.95
ARX_2	chrX:25013529-25013565	3	CNG	coding	0		0.95
FOXL2	chr3:138946020-138946062	3	CNG	coding	0		1
HOXA13_1	chr7:27199924-27199966	3	CNG	coding	0		1		1
HOXA13_2	chr7:27199825-27199861	3	CNG	coding	0		0.99		2
HOXA13_3	chr7:27199678-27199732	3	CNG	coding	0.044		0.99		1
PHOX2B	chr4:41745972-41746032	3	CNG	coding	0.132		0.94
RUNX2	chr6:45422750-45422792	3	CNG	coding	0		0.76		1
SOX3	chrX:140504316-140504361	3	CNG	coding	0		0.95		1
TBX1	chr22:19766762-19766807	3	CNG	coding	0.088		0.99
ZIC2	chr13:99985448-99985493	3	CNG	coding	0		0.96
CNBP	chr3:129172576-129172656	4	AGGC	5' UTR	1.794	5.39471	0.31	+76 bp	1
RFC1	chr4:39348424-39348479	5	AAAAG	intron	39.548	21.263	0.44			9.83	1.0
BEAN1	chr16:66490398-66490453	5	AAAAT	intron	55.729	15.2636	0.46	+17 bp		8.19	1.0
DAB1	chr1:57367043-57367118	5	AAAAT	intron	58.479	12.1892	0.34		1	5.71	0.99
MARCHF6	chr5:10356346-10356411	5	AAAAT	intron	48.294	8.59785	0.48	+65 bp		4.41	0.99
RAPGEF2	chr4:159342526-159342616	5	AAAAT	intron	2.292	4.85504	0.83			3.4	0.98
SAMD12	chr8:118366812-118366918	5	AAAAT	intron	101.043	2.82786	0.39			1.29	0.9
STARD7	chr2:96197066-96197121	5	AAAAT	intron	60.182	3.20688	0.07		2	3.4	0.98
TNRC6A	chr16:24613439-24613529	5	AAAAT	intron	2.674	4.18592	0.42			2.02	0.96
YEATS2	chr3:183712187-183712222	5	AAAAT	intron	3.185	2.38325	0.22			2.1	0.96
ATXN10	chr22:45795354-45795424	5	AATAG	intron	90.746	3.47108	0.51			1.8	0.95
NOP56	chr20:2652733-2652757	6	AGGCCC	exon	1.533	1.3509	0.98	+79 bp	1	2.77	0.98
C9ORF72	chr9:27573528-27573546	6	CCCCGG	intron	3.508	2.73747	1		1	5.31	0.99
VWA1	chr1:1435798-1435818	10	AGCGGCGCGG	coding	0.044	0.129462	1		1	0.91	0.8
CSTB	chr21:43776443-43776479	12	CCCCGCCCCGCG	5' UTR	3.311	0.779635	1			1.6	0.94
EIF4A3	chr17:80147059-80147139	20	ACAGCGAGGTCGGCAGCGGC	5' UTR	1.602	1.4069	0.84	+79 bp	1	9.06	1.0
PRNP	chr20:4699397-4699493	24	ACCACCATGAGGCTGCCCCCAGCC	coding	0.098	0.230717	0.88			2.12	0.96
