## Supplementary material for "Defining a tandem repeat catalog and variation clusters for genome-wide analyses": Table S1

### Sheet: Supplementary Table 1
row	catalog	total loci	method used	TRF PM	TRF PI	min. locus size	motif sizes	locus sizes in reference	genome coverage	perfect repeats	includes chrX	includes chrY	polymorphic TRs missed
1	Known disease-associated TRs + adjacent repeats & historical candidate loci	83	various	-	-	-	1 - 27 bp	6 - 150 bp	<0.01%	0.94	✓	x	N/A
2	Illumina 174k	174286	STR-finder on 2,504 1kGP samples	-	-	-	1 - 24 bp	4 - 532 bp	0.0015	1	✓	x	0.71
3	UCSC Simple Repeat Track	965511	TRF	7	7	≥ 25bp	1 - 1,991 bp	13 - 499,998 bp	0.099	0.83	✓	✓	0.38
4	Vamos v2.1	1243954	TRF + RepeatMasker on 94 HPRC haplotypes	5	7	≥ 25bp	1 - 667 bp	1 - 9,977 bp	0.031	0.64	✓	✓	0.27
5	GangSTR v17	1340266	TRF + filter/trim	5	17	≥ 12bp	1 - 20 bp	10 - 612 bp	0.0074	1	✓	✓	0.53
6	HipSTR	1638945	TRF + filtering	7	7	varied with motif size	1 - 6 bp	9 - 132,210 bp	0.014	0.77	✓	✓	0.3
7	Adotto v1.2	2934805	9 source catalogs	-	-	-	1 - 495 bp	4 - 49,802 bp	0.039	0.85	✓	✓	0.13
8	popSTR v2	5401401	TRF	7	7	≥ 11bp	1 - 6 bp	8 - 136 bp	0.027	0.96	x	x	0.26
9	Platinum TRs v1.0	7524815	TRF + trsolve + filtering	5	7	≥ 10bp	1 - 822 bp	4 - 9,504 bp	0.051	0.9	✓	✓	0.45
10	Chiu et al. 2024	18759399	TRF + filtering	5	5	≥ 5bp	2 - 100 bp	2 - 185,860 bp	0.107	0.7	✓	x	0.04
7	TRExplorer v1	4863041	TRF + filtering	-	-	-	1 - 833 bp	1 - 2,523 bp	0.021	1	✓	✓
	TRExplorer v2	5591917	TRF + filtering	-	-	-	1 - 833 bp	1 - 9,977 bp	0.044	0.94	✓	✓
