## Supplementary material for "Defining a tandem repeat catalog and variation clusters for genome-wide analyses": Table 2

### Sheet: Table 2
priority	catalog	total loci	genome coverage	motif sizes	locus sizes in reference	pure repeat fraction in reference	includes chrX	includes chrY	loci contributed to final catalog
1	Known disease-associated TRs + adjacent repeats & historical candidate loci	83	<0.01%	1 - 27 bp	6 - 150 bp	0.94	✓	x	83
2	Illumina 174k polymorphic TRs in 1kGP	174286	0.0015	1 - 24 bp	4 - 532 bp	1	✓	x	174244
3	Perfect repeats that span ≥ 9 bp and ≥ 3 repeats in hg38	4558281	0.02	1 - 833 bp	9 - 2,523 bp	1	✓	✓	4391197
4	Polymorphic TRs in 78 T2T assemblies	1937805	0.01	1 - 833 bp	1 - 2,499 bp	1	✓	✓	297517
	Tandem Repeat Catalog	4863041	0.021	1 - 833 bp	1 - 2,523 bp	1	✓	✓
