## Supplementary material for "Defining a tandem repeat catalog and variation clusters for genome-wide analyses": Table 1

### Sheet: Table 1
row	catalog	total loci	genome coverage	motif sizes	locus sizes in reference	pure repeat fraction in reference	includes chrX	includes chrY	polymorphic STRs missed
1	Known disease-associated TRs + adjacent repeats & historical candidate loci	83	<0.01%	1 - 27 bp	6 - 150 bp	0.94	✓	x	N/A
2	Illumina 174k polymorphic loci	174286	0.0015	1 - 24 bp	4 - 532 bp	1	✓	x	0.71
3	UCSC Simple Repeat Track	965511	0.099	1 - 1,991 bp	13 - 499,998 bp	0.83	✓	✓	0.38
4	Vamos v2.1	1243954	0.0285	1 - 667 bp	1 - 9,975 bp	0.64	✓	✓	0.27
5	GangSTR v17	1340266	0.0074	1 - 20 bp	10 - 612 bp	1	✓	✓	0.53
6	HipSTR	1638945	0.014	1 - 6 bp	9 - 132,210 bp	0.77	✓	✓	0.3
7	Adotto v1.2 *	2934805	0.039	1 - 495 bp	4 - 49,802 bp	0.85	✓	✓	0.13
8	popSTR	5401401	0.027	1 - 6 bp	8 - 136 bp	0.96	x	x	0.26
9	Platinum TRs v1.0 **	† 7,524,815	0.051	1 - 822 bp	4 - 9,504 bp	0.9	✓	✓	0.45
10	Chiu et al. 2024	18759399	0.107	2 - 100 bp	2 - 185,860 bp	0.7	✓	x	0.04
